# Mapping the functional form of the trade-off between infection resistance and reproductive fitness under dysregulated immune signaling

**DOI:** 10.1101/2023.08.10.552815

**Authors:** Justin T. Critchlow, Arun Prakash, Katherine Y. Zhong, Ann T. Tate

## Abstract

Immune responses benefit organismal fitness by clearing parasites but also exact costs associated with immunopathology and energetic investment. Hosts manage these costs by tightly regulating the induction of immune signaling to curtail excessive responses and restore homeostasis. Despite the theoretical importance of turning off the immune response to mitigate these costs, experimentally connecting variation in the negative regulation of immune responses to organismal fitness remains a frontier in evolutionary immunology. In this study, we used a doseresponse approach to manipulate the RNAi-mediated knockdown efficiency of *cactus* (IκBα), a central regulator of Toll pathway signal transduction in flour beetles (*Tribolium castaneum*). By titrating *cactus* activity along a continuous gradient, we derived the shape of the relationship between immune response investment and traits associated with host fitness, including infection susceptibility, lifespan, fecundity, body mass, and gut homeostasis. *Cactus* knock-down increased the overall magintude of inducible immune responses and delayed their resolution in a dsRNA dose-dependent manner, promoting survival and resistance following bacterial infection. However, these benefits were counterbalanced by dsRNA dose-dependent costs to lifespan, fecundity, body mass, and gut integrity. Our results allowed us to move beyond the qualitative identification of a trade-off between immune investment and fitness to actually derive its functional form. This approach paves the way to quantitatively compare the evolution and impact of distinct regulatory elements on life-history trade-offs and fitness, filling a crucial gap in our conceptual and theoretical models of immune signaling network evolution and the maintenance of natural variation in immune systems.
