## Supplementary tables for "Mapping the functional form of the trade-off between infection resistance and reproductive fitness under dysregulated immune signaling"

### Sheet: Table of Contents
Supplemental Tables for Mapping the functional form of the trade-off between infection resistance and reproductive fitness under dysregulated immune signaling, Justin T. Critchlow, Arun Prakash, Katherine Y. Zhong, and Ann T. Tate
Table	Notes
Table S1: Effect of cactus RNAi (250ng) on total circulating hemocytes	Full factorial Wilcoxon rank sum test on total circulating hemocyte counts. Conducted with "wilcox.test" function from the stats package in R. Post-hoc FDR correction for multiple comparisons ushamng the p.adjust function in R. shamgnificant P values are in bold (α = 0.05). Time denotes the hours passed post-challenge, with 0 hours indicating the period before any challenge.
Table S2: Effect of cactus RNAi dose on flour beetle lifespan	Weighted multivariate cox regression (Survival ~ dose + sex) conducted with "coxphw" function from the coxphw package in R. Dose represents the effect of cactus dsRNA per ng. Significant P values are in bold (α = 0.05).
Table S3: Effect of cactus RNAi dose on female flour beetle reproductive output	Zero-Inflated Negative Binomial (ZINB) GLM (fecundity ~ dose + day + (1 | id) conducted with "zeroinfl" function from the glmmTMB package in R. Dose represents the effect of cactus dsRNA per ng. Significant P values are in bold (α = 0.05).
Table S4: Effect of cactus RNAi dose on female flour beetle body mass	linear models (mass ~ dose + day) conducted with "lm" function in R. Dose represents the effect of cactus dsRNA per ng. Significant P values are in bold (α = 0.05).
Table S5: Effect of cactus RNAi dose on flour beetle gut integrity	Binomial GLM (smurfs ~ dose * day) conducted with "glm" function in R. Dose represents the effect of cactus dsRNA per ng. Significant P values are in bold (α = 0.05).
Table S6: Primer pair sequences	Primers used to assay immune gene expression in T. castaneum. RNAi primers begin with the T7 promoter sequence.

### Sheet: Metadata
Column header term	Description
treatment	The cactus or malE RNAi treatment given
time	How many hours post microbial challenge
infection	The type of microbial challenge given (SI = sham, Ht-kd Btc = heat-killed Bt)
dose	The amount of cactus dsRNA injected into an individual beetle
sex	Whether the beetle is male or female
day	If the experiment measured a phenotype over multiple days, this represents which day the beetle was measured

### Sheet: Table S1
Table S1. Effect of cactus RNAi (250ng) on total circulating hemocytes
Treatment 1	Time 1	Infection 1	Treatment 2	Time 2	Infection 2	Pval	Pval.adjusted
Cactus	6	Bt	Cactus	12	Bt	1.19076e-05	0.000155715
Cactus	6	Bt	MalE	0	Naive	8.22707e-05	0.000220832
Cactus	6	Bt	Cactus	0	Naive	8.22707e-05	0.000220832
Cactus	6	Bt	Cactus	24	Bt	0.000226244	0.000372208
Cactus	6	Bt	MalE	12	Bt	0.00145056	0.00211368
Cactus	6	Bt	MalE	170	Bt	0.00298772	0.00415565
Cactus	6	Bt	MalE	24	Bt	0.135911	0.162456
Cactus	6	Bt	Cactus	170	Bt	0.502727	0.52683
Cactus	6	sham	Cactus	12	Bt	2.64613e-05	0.000155715
Cactus	6	sham	Cactus	24	Bt	2.64613e-05	0.000155715
Cactus	6	sham	Cactus	170	Bt	2.64613e-05	0.000155715
Cactus	6	sham	MalE	12	Bt	4.57059e-05	0.000184026
Cactus	6	sham	Cactus	6	Bt	8.22707e-05	0.000220832
Cactus	6	sham	MalE	24	Bt	8.22707e-05	0.000220832
Cactus	6	sham	MalE	12	sham	0.0001554	0.000258437
Cactus	6	sham	Cactus	12	sham	0.0001554	0.000258437
Cactus	6	sham	Cactus	24	sham	0.0001554	0.000258437
Cactus	6	sham	MalE	0	Naive	0.0001554	0.000258437
Cactus	6	sham	Cactus	0	Naive	0.0001554	0.000258437
Cactus	6	sham	MalE	24	sham	0.0003108	0.000505877
Cactus	6	sham	MalE	170	Bt	0.00438777	0.00599401
Cactus	6	sham	MalE	6	Bt	0.0206499	0.0258971
Cactus	6	sham	MalE	170	sham	0.194872	0.219231
Cactus	6	sham	Cactus	170	sham	0.194872	0.219231
Cactus	12	Bt	MalE	170	Bt	5.67028e-06	0.000155715
Cactus	12	Bt	Cactus	170	Bt	5.67028e-06	0.000155715
Cactus	12	Bt	MalE	0	Naive	2.64613e-05	0.000155715
Cactus	12	Bt	Cactus	0	Naive	2.64613e-05	0.000155715
Cactus	12	Bt	MalE	24	Bt	0.000142891	0.000258437
Cactus	12	Bt	Cactus	24	Bt	0.171311	0.197072
Cactus	12	sham	MalE	170	Bt	4.57059e-05	0.000184026
Cactus	12	sham	MalE	6	Bt	8.22707e-05	0.000220832
Cactus	12	sham	MalE	170	sham	0.0001554	0.000258437
Cactus	12	sham	Cactus	170	sham	0.0001554	0.000258437
Cactus	12	sham	MalE	0	Naive	0.0001554	0.000258437
Cactus	12	sham	Cactus	0	Naive	0.0001554	0.000258437
Cactus	12	sham	Cactus	6	Bt	0.000575895	0.000899101
Cactus	12	sham	Cactus	170	Bt	0.00383654	0.0052882
Cactus	12	sham	Cactus	12	Bt	0.00497473	0.00667661
Cactus	12	sham	MalE	24	sham	0.0104118	0.0133866
Cactus	12	sham	Cactus	24	sham	0.0649573	0.0801489
Cactus	12	sham	Cactus	24	Bt	0.10865	0.131932
Cactus	12	sham	MalE	24	Bt	0.167174	0.19377
Cactus	12	sham	MalE	12	Bt	0.89675	0.90265
Cactus	24	Bt	MalE	170	Bt	1.13406e-05	0.000155715
Cactus	24	Bt	MalE	0	Naive	2.64613e-05	0.000155715
Cactus	24	Bt	Cactus	0	Naive	2.64613e-05	0.000155715
Cactus	24	Bt	Cactus	170	Bt	0.000127581	0.000258437
Cactus	24	sham	MalE	170	sham	0.0001554	0.000258437
Cactus	24	sham	Cactus	170	sham	0.0001554	0.000258437
Cactus	24	sham	Cactus	12	Bt	0.000105845	0.000258437
Cactus	24	sham	MalE	0	Naive	0.0001554	0.000258437
Cactus	24	sham	Cactus	0	Naive	0.0001554	0.000258437
Cactus	24	sham	MalE	6	Bt	0.000987248	0.00149553
Cactus	24	sham	MalE	170	Bt	0.00137118	0.00201721
Cactus	24	sham	Cactus	24	Bt	0.00254029	0.00363237
Cactus	24	sham	MalE	12	Bt	0.0675991	0.0827413
Cactus	24	sham	Cactus	6	Bt	0.167174	0.19377
Cactus	24	sham	Cactus	170	Bt	0.442142	0.473061
Cactus	24	sham	MalE	24	Bt	0.742986	0.762932
Cactus	170	Bt	MalE	0	Naive	2.64613e-05	0.000155715
Cactus	170	Bt	Cactus	0	Naive	2.64613e-05	0.000155715
Cactus	170	sham	Cactus	12	Bt	2.64613e-05	0.000155715
Cactus	170	sham	Cactus	24	Bt	2.64613e-05	0.000155715
Cactus	170	sham	Cactus	170	Bt	2.64613e-05	0.000155715
Cactus	170	sham	MalE	12	Bt	4.57059e-05	0.000184026
Cactus	170	sham	Cactus	6	Bt	8.22707e-05	0.000220832
Cactus	170	sham	MalE	24	Bt	8.22707e-05	0.000220832
Cactus	170	sham	MalE	170	Bt	9.14119e-05	0.000241138
Cactus	170	sham	MalE	0	Naive	0.0001554	0.000258437
Cactus	170	sham	Cactus	0	Naive	0.0001554	0.000258437
Cactus	170	sham	MalE	6	Bt	0.000987248	0.00149553
MalE	0	Naive	Cactus	0	Naive	0.430218	0.466832
MalE	6	Bt	MalE	12	Bt	2.16502e-05	0.000155715
MalE	6	Bt	Cactus	12	Bt	1.19076e-05	0.000155715
MalE	6	Bt	Cactus	24	Bt	1.19076e-05	0.000155715
MalE	6	Bt	MalE	0	Naive	8.22707e-05	0.000220832
MalE	6	Bt	Cactus	0	Naive	8.22707e-05	0.000220832
MalE	6	Bt	Cactus	170	Bt	0.000357228	0.000563463
MalE	6	Bt	MalE	24	Bt	0.00123406	0.00183312
MalE	6	Bt	Cactus	6	Bt	0.00275607	0.00387613
MalE	6	Bt	MalE	170	Bt	0.277512	0.309922
MalE	6	sham	Cactus	12	Bt	2.64613e-05	0.000155715
MalE	6	sham	Cactus	24	Bt	2.64613e-05	0.000155715
MalE	6	sham	Cactus	170	Bt	2.64613e-05	0.000155715
MalE	6	sham	MalE	12	Bt	4.57059e-05	0.000184026
MalE	6	sham	MalE	170	Bt	4.57059e-05	0.000184026
MalE	6	sham	MalE	6	Bt	8.22707e-05	0.000220832
MalE	6	sham	Cactus	6	Bt	8.22707e-05	0.000220832
MalE	6	sham	MalE	24	Bt	8.22707e-05	0.000220832
MalE	6	sham	MalE	12	sham	0.0001554	0.000258437
MalE	6	sham	Cactus	12	sham	0.0001554	0.000258437
MalE	6	sham	MalE	24	sham	0.0001554	0.000258437
MalE	6	sham	Cactus	24	sham	0.0001554	0.000258437
MalE	6	sham	MalE	0	Naive	0.0001554	0.000258437
MalE	6	sham	Cactus	0	Naive	0.0001554	0.000258437
MalE	6	sham	Cactus	170	sham	0.344207	0.376169
MalE	6	sham	MalE	170	sham	0.46192	0.490791
MalE	6	sham	Cactus	6	sham	0.878477	0.890113
MalE	12	Bt	MalE	170	Bt	1.08251e-05	0.000155715
MalE	12	Bt	MalE	0	Naive	4.57059e-05	0.000184026
MalE	12	Bt	Cactus	0	Naive	4.57059e-05	0.000184026
MalE	12	Bt	Cactus	12	Bt	0.00276143	0.00387613
MalE	12	Bt	Cactus	170	Bt	0.00478572	0.00647978
MalE	12	Bt	Cactus	24	Bt	0.132118	0.159165
MalE	12	Bt	MalE	24	Bt	0.156401	0.185499
MalE	12	sham	MalE	170	Bt	4.57059e-05	0.000184026
MalE	12	sham	MalE	6	Bt	8.22707e-05	0.000220832
MalE	12	sham	MalE	170	sham	0.0001554	0.000258437
MalE	12	sham	Cactus	170	sham	0.0001554	0.000258437
MalE	12	sham	MalE	0	Naive	0.0001554	0.000258437
MalE	12	sham	Cactus	0	Naive	0.0001554	0.000258437
MalE	12	sham	Cactus	12	Bt	0.000317536	0.000506073
MalE	12	sham	Cactus	6	Bt	0.00246812	0.00356248
MalE	12	sham	Cactus	170	Bt	0.0132027	0.0168334
MalE	12	sham	Cactus	24	Bt	0.0203488	0.0257303
MalE	12	sham	MalE	24	sham	0.0379176	0.0471658
MalE	12	sham	Cactus	24	sham	0.194872	0.219231
MalE	12	sham	Cactus	12	sham	0.441803	0.473061
MalE	12	sham	MalE	24	Bt	0.480708	0.507229
MalE	12	sham	MalE	12	Bt	0.533753	0.555539
MalE	24	Bt	MalE	0	Naive	8.22707e-05	0.000220832
MalE	24	Bt	Cactus	0	Naive	8.22707e-05	0.000220832
MalE	24	Bt	MalE	170	Bt	0.000649505	0.00100378
MalE	24	Bt	Cactus	24	Bt	0.00565611	0.00752508
MalE	24	Bt	Cactus	170	Bt	0.294725	0.32676
MalE	24	sham	Cactus	12	Bt	5.29227e-05	0.00020762
MalE	24	sham	MalE	170	sham	0.0001554	0.000258437
MalE	24	sham	Cactus	170	sham	0.0001554	0.000258437
MalE	24	sham	MalE	0	Naive	0.0001554	0.000258437
MalE	24	sham	Cactus	0	Naive	0.0001554	0.000258437
MalE	24	sham	Cactus	24	Bt	0.000317536	0.000506073
MalE	24	sham	MalE	6	Bt	0.00789798	0.0104172
MalE	24	sham	MalE	12	Bt	0.00854701	0.0110821
MalE	24	sham	MalE	170	Bt	0.00854701	0.0110821
MalE	24	sham	MalE	24	Bt	0.167174	0.19377
MalE	24	sham	Cactus	24	sham	0.344207	0.376169
MalE	24	sham	Cactus	170	Bt	0.716784	0.741
MalE	24	sham	Cactus	6	Bt	0.814809	0.831105
MalE	170	Bt	MalE	0	Naive	4.57059e-05	0.000184026
MalE	170	Bt	Cactus	0	Naive	4.57059e-05	0.000184026
MalE	170	Bt	Cactus	170	Bt	0.00119415	0.00179122
MalE	170	sham	Cactus	12	Bt	2.64613e-05	0.000155715
MalE	170	sham	Cactus	24	Bt	2.64613e-05	0.000155715
MalE	170	sham	Cactus	170	Bt	2.64613e-05	0.000155715
MalE	170	sham	MalE	12	Bt	4.57059e-05	0.000184026
MalE	170	sham	MalE	170	Bt	4.57059e-05	0.000184026
MalE	170	sham	MalE	6	Bt	8.22707e-05	0.000220832
MalE	170	sham	Cactus	6	Bt	8.22707e-05	0.000220832
MalE	170	sham	MalE	24	Bt	8.22707e-05	0.000220832
MalE	170	sham	MalE	0	Naive	0.0001554	0.000258437
MalE	170	sham	Cactus	0	Naive	0.0001554	0.000258437
MalE	170	sham	Cactus	170	sham	1	1
Notes: Full factorial Wilcoxon rank sum test on total circulating hemocyte counts. Conducted with "wilcox.test" function from the stats package in R. Post-hoc FDR correction for multiple comparisons ushamng the p.adjust function in R. shamgnificant P values are in bold (α = 0.05). Time denotes the hours passed post-challenge, with 0 hours indicating the period before any challenge.

### Sheet: Table S2
Table S2. Effect of cactus RNAi dose on flour beetle lifespan
Factor	Coef	Se(coef)	Exp(coef)	Lower 0.95	Upper 0.95	Z	Pval
dose	0.00885726	0.000545093	1.0089	1.00782	1.00998	16.2491	< 1.00E-03
sex	0.26302	0.102112	1.30085	1.0649	1.58908	2.5758	0.0100009
Notes: Weighted multivariate cox regression (Survival ~ dose + sex) conducted with "coxphw" function from the coxphw package in R. Dose represents the effect of cactus dsRNA per ng. Significant P values are in bold (α = 0.05).

### Sheet: Table S3
Table S3. Effect of cactus RNAi dose on female flour beetle reproductive output
Factor	Estimate	Std. Error	Tval	Pval
(Intercept)	1.80631	0.120813	14.951	<2e-16
dose	-0.003468	0.001386	-2.503	0.0123
day	0.002757	0.054185	0.051	0.9594
Notes: Zero-Inflated Negative Binomial (ZINB) GLM (fecundity ~ dose + day + (1 | id) conducted with "zeroinfl" function from the glmmTMB package in R. Dose represents the effect of cactus dsRNA per ng. Significant P values are in bold (α = 0.05).

### Sheet: Table S4
Table S4. Effect of cactus RNAi dose on female flour beetle body mass
Factor	Estimate	Std. Error	Tval	Pval
(Intercept)	8.03651	0.418062	19.223	< 2e-16
dose	-0.0025643	0.0007914	-3.24	0.002727
day	-0.36875	0.101517	-3.632	0.000942
Notes: linear models (mass ~ dose + day) conducted with "lm" function in R. Dose represents the effect of cactus dsRNA per ng. Significant P values are in bold (α = 0.05).

### Sheet: Table S5
Table S5. Effect of cactus RNAi dose on flour beetle gut integrity
Factor	Estimate	Std. Error	Tval	Pval
(Intercept)	-1.2367	0.42961	-2.879	0.00399
dose	0.17928	0.0573	3.128	0.00176
day 5	0.39016	0.58693	0.665	0.50621
day 8	-0.23963	0.63014	-0.38	0.70374
dose*day 5	-0.08339	0.06443	-1.294	0.19558
dose*day 8	-0.07014	0.06411	-1.094	0.27392
Notes: Binomial GLM (smurfs ~ dose * day) conducted with "glm" function in R. Dose represents the effect of cactus dsRNA per ng. Significant P values are in bold (α = 0.05).

### Sheet: Table S6
Table S6. Primer pair sequences
Type	Full name/function	Forward primer sequence (5′-3′)	Reverse primer sequence (5′-3′)
dsRNA	cactus	taatacgactcactatagggGAGAGTTTTTCCGGACTCCA	taatacgactcactatagggAGGGCTGTTTGGGGTAAGTT
dsRNA	malE - Maltose binding (E. coli)	taatacgactcactatagggATTGCTGCTGACGGGGGTTAT	taatacgactcactatagggATGTTCGGCATGATTTCACCTTT
qPCR	cactus	TGGAACTACGAAGGTCAGACG	CTATGGAGTAGTGGAGGGCG
qPCR	RPS18s (ribosomal protein)	CGAAGAGGTCGAGAAAATCG	CGTGGTCTTGGTGTGTTGAC
qPCR	defensin-2 (IMD AMP)	GCTTTTCCTACAGATGGAGAACAC	AAAGAGGCAATGGGTCGCAC
qPCR	defensin-3 (Toll/IMD AMP)	TTGCAATCACTGCTTACCCAC	ACCCGGATATGTGCCACTTG
qPCR	cecropin-2 (Toll AMP)	TAATGTGTTTTGTTCAAGTGATGGC	CAGCTCCTTCGGCCCACT
qPCR	Bt 16s rRNA	GACTTTCTGGTCTGTAACTGACA	ACTTCAGCACTAAAGGGCGGA
Notes: Primers used to assay immune gene expression in T. castaneum. RNAi primers begin with the T7 promoter sequence.
